# GsMTx-4 Reduces Mechanosensitivity in a Model of Schwannomatosis-related Pain

**DOI:** 10.1101/2025.02.09.637313

**Authors:** Carson Gutierrez, Randy Rubright, Kimberly Laskie Ostrow

## Abstract

Patients with schwannomatosis (SWN) develop multiple tumors along major peripheral nerves, with most experiencing significant pain, though each patient’s symptoms are unique. Neuropathic, nociceptive, and inflammatory pain types have been reported, but many patients describe severe pain when a schwannoma is palpated or even lightly touched. Currently, the only effective treatment for pain relief is surgical removal. We are investigating the root causes of tumor-induced pain. In some cases, tumor growth increases pressure on nearby nerves, resulting in pain. Additionally, schwannoma cells in culture secrete proinflammatory cytokines into the surrounding medium. This conditioned medium (CM) sensitizes sensory neurons to painful stimuli both in vitro and in vivo. When injected into the glabrous skin of a mouse hindpaw, CM from painful schwannomas increases neuron sensitivity to light touch, as demonstrated by a fourfold reduction in paw withdrawal threshold (measured using the Von Frey assay) one hour post-injection (p = 0.006), with effects persisting for 24 hours (p = 0.002).We hypothesize that this increase in sensitivity is linked to mechanosensitive ion channels (MSCs), which detect pressure and stretch. These channels can be blocked by the peptide GsMTx-4. This peptide penetrates deeper into cell membranes under mechanical pressure to block MSCs from opening without affecting other ion channels. When co-injected with CM into the mouse hindpaw, 10 µM GsMTx-4 prevents heightened sensitivity to light touch. Moreover, GsMTx-4 can reverse hyperalgesia, restoring withdrawal thresholds to baseline levels. Thus, local injection of GsMTx-4 near painful tumors presents a promising, minimally invasive therapeutic approach for SWN patients.

**Significance:** Pain is a confounding comorbidity in the multiple tumor syndrome schwannomatosis. Patients harbor benign peripheral nerve sheath tumors that rarely become malignant or cause neurological deficits. Yet, patients undergo numerous surgeries for the removal of painful tumors. A non-invasive treatment for tumor-related pain is in dire need. We are examining the small peptide GsMTx-4, a blocker of mechanosensitive ion channels, as a potential therapy for painful tumors in the context of schwannomatosis.
