## Supplementary stats for "GsMTx-4 Reduces Mechanosensitivity in a Model of Schwannomatosis-related Pain"

### Sheet: Figure 2
Figure 2: Effects of GsMTx-4 on Piezo-1 Calcium Currents
Pre-Hoc								Post-Hoc
Table Analyzed	yoda-1 AUC +gsmtx4							Number of families	1
								Number of comparisons per family	10
Brown-Forsythe ANOVA test								Alpha	0.05
F* (DFn, DFd)	15.40 (4.000, 528.4)
P value	<0.0001							Dunnett's T3 multiple comparisons test	Mean Diff.	95.00% CI of diff.	Below threshold?	Summary	Adjusted P Value
P value summary	****							Painful CM vs. Painful CM + 5uM GsMTx-4	9.971	4.826 to 15.12	Yes	****	<0.0001	A-B
Significant diff. among means (P < 0.05)?	Yes							Painful CM vs. Control media	7.091	1.765 to 12.42	Yes	**	0.0021	A-D
								Painful CM vs. Control media+ GsMTx4	10.78	5.974 to 15.58	Yes	****	<0.0001	A-E
Welch's ANOVA test								Painful CM vs. Non-painful CM	6.191	0.6066 to 11.78	Yes	*	0.0193	A-G
W (DFn, DFd)	13.63 (4.000, 326.5)							Painful CM + 5uM GsMTx-4 vs. Control media	-2.88	-6.460 to 0.6990	No	ns	0.2132	B-D
P value	<0.0001							Painful CM + 5uM GsMTx-4 vs. Control media+ GsMTx4	0.8074	-1.931 to 3.546	No	ns	0.9936	B-E
P value summary	****							Painful CM + 5uM GsMTx-4 vs. Non-painful CM	-3.78	-7.738 to 0.1777	No	ns	0.072	B-G
Significant diff. among means (P < 0.05)?	Yes							Control media vs. Control media+ GsMTx4	3.688	0.6322 to 6.743	Yes	**	0.0076	D-E
								Control media vs. Non-painful CM	-0.8999	-5.089 to 3.289	No	ns	0.9996	D-G
Data summary								Control media+ GsMTx4 vs. Non-painful CM	-4.588	-8.083 to -1.092	Yes	**	0.0026	E-G
Number of treatments (columns)	5
Number of values (total)	774							Test details	Mean 1	Mean 2	Mean Diff.	SE of diff.	n1	n2	t	DF
								Painful CM vs. Painful CM + 5uM GsMTx-4	14.37	4.394	9.971	1.822	175	72	5.474	236.7
								Painful CM vs. Control media	14.37	7.275	7.091	1.888	175	174	3.756	282.5
								Painful CM vs. Control media+ GsMTx4	14.37	3.587	10.78	1.699	175	168	6.345	206.1
								Painful CM vs. Non-painful CM	14.37	8.175	6.191	1.981	175	185	3.125	314.3
								Painful CM + 5uM GsMTx-4 vs. Control media	4.394	7.275	-2.88	1.267	72	174	2.274	225
								Painful CM + 5uM GsMTx-4 vs. Control media+ GsMTx4	4.394	3.587	0.8074	0.9619	72	168	0.8394	124.9
								Painful CM + 5uM GsMTx-4 vs. Non-painful CM	4.394	8.175	-3.78	1.402	72	185	2.697	249.4
								Control media vs. Control media+ GsMTx4	7.275	3.587	3.688	1.083	174	168	3.407	258.4
								Control media vs. Non-painful CM	7.275	8.175	-0.8999	1.487	174	185	0.6051	350.8
								Control media+ GsMTx4 vs. Non-painful CM	3.587	8.175	-4.588	1.238	168	185	3.706	251.1

### Sheet: figure 4
Figure 4: Yoda-1 and Painful CM caused a lasting hypersensitivity to mechanical stimuli.
Pre-Hoc								Post _hoc	Tukey's multiple comparisons test	Predicted (LS) mean diff.	95.00% CI of diff.			Adjusted P Value
Table Analyzed	time course
									Preinjection
Two-way ANOVA	Ordinary								Painful CM vs. Control media	0.07998	-0.2144 to 0.3744			0.7934
Alpha	0.05								Painful CM vs. Yoda-1	0.2715	-0.03099 to 0.5740			0.0876
									Control media vs. Yoda-1	0.1915	-0.1110 to 0.4940			0.2906
Source of Variation	% of total variation	P value	P value summary	Significant?
Interaction	8.175	0.0165	*	Yes					1 Hour post-injection
Row Factor	21.64	<0.0001	****	Yes					Painful CM vs. Control media	-0.4319	-0.7263 to -0.1375			0.0022
Column Factor	20.97	<0.0001	****	Yes					Painful CM vs. Yoda-1	0.04458	-0.2579 to 0.3471			0.934
									Control media vs. Yoda-1	0.4765	0.1740 to 0.7790			0.0009
ANOVA table	SS (Type III)	DF	MS	F (DFn, DFd)	P value
Interaction	0.9817	4	0.2454	F (4, 78) = 3.232	P=0.0165				24 hours post-injection
Row Factor	2.599	2	1.3	F (2, 78) = 17.12	P<0.0001				Painful CM vs. Control media	-0.4754	-0.7698 to -0.1810			0.0007
Column Factor	2.518	2	1.259	F (2, 78) = 16.58	P<0.0001				Painful CM vs. Yoda-1	0.08622	-0.2163 to 0.3887			0.7752
Residual	5.922	78	0.07593						Control media vs. Yoda-1	0.5616	0.2591 to 0.8641			<0.0001
Data summary									Painful CM
Number of columns (Column Factor)	3								Pre-injection vs. 1 hour post-injection	0.624	0.3296 to 0.9185			<0.0001
Number of rows (Row Factor)	3								Pre-injection vs. 24 hours post-injection	0.6024	0.3079 to 0.8968			<0.0001
Number of values	87								1 hour vs 24 hours post-injection	-0.02167	-0.3161 to 0.2728			0.9831
									Control media
									Pre-injection vs. 1 hour post-injection	0.1121	-0.1823 to 0.4066			0.6356
									Pre-injection vs. 24 hours post-injection	0.04696	-0.2475 to 0.3414			0.9231
									1 hour vs 24 hours post-injection	-0.06518	-0.3596 to 0.2292			0.8574
									Yoda-1
									Pre-injection vs. 1 hour post-injection	0.3971	0.08676 to 0.7075			0.0085
									Pre-injection vs. 24 hours post-injection	0.4171	0.1067 to 0.7274			0.0054
									1 hour vs 24 hours post-injection	0.01997	-0.2904 to 0.3303			0.9871

### Sheet: Figure 5
Figure 5: GsMtx-4 prevents and reverses sensitivity to mechanical force												Post- Hoc
Figure 5a
Table Analyzed	1 hour and gsmtx4											Number of families	1
Pre-Hoc												Number of comparisons per family	4
Brown-Forsythe ANOVA test												Alpha	0.05
F* (DFn, DFd)	9.178 (4.000, 22.72)
P value	0.0001											Dunnett's T3 multiple comparisons test	Mean Diff.	95.00% CI of diff.	Below threshold?	Summary	Adjusted P Value
P value summary	***											Painful CM vs. Painful CM +GsMTx-4	-0.6026	-0.8576 to -0.3476	Yes	****	<0.0001	A-B
Significant diff. among means (P < 0.05)?	Yes											Yoda-1 vs. Yoda-1 + GsMTx-4	-0.3714	-0.6754 to -0.06739	Yes	*	0.0162	D-E
												Control media vs. Painful CM +GsMTx-4	-0.1778	-0.6678 to 0.3121	No	ns	0.7659	G-B
Welch's ANOVA test												Control media vs. Yoda-1 + GsMTx-4	0.1051	-0.4039 to 0.6141	No	ns	0.9606	G-E
W (DFn, DFd)	16.26 (4.000, 20.91)
P value	<0.0001											Test details	Mean 1	Mean 2	Mean Diff.	SE of diff.	n1	n2	t	DF
P value summary	****											Painful CM vs. Painful CM +GsMTx-4	0.1441	0.7468	-0.6026	0.08694	10	10	6.932	11.22
Significant diff. among means (P < 0.05)?	Yes											Yoda-1 vs. Yoda-1 + GsMTx-4	0.09245	0.4639	-0.3714	0.1036	9	10	3.584	10.97
												Control media vs. Painful CM +GsMTx-4	0.5689	0.7468	-0.1778	0.1731	10	10	1.027	13.8
Data summary												Control media vs. Yoda-1 + GsMTx-4	0.5689	0.4639	0.1051	0.1815	10	10	0.5791	15.38
Number of treatments (columns)	5
Number of values (total)	49
Figure 5B	24 hour and GsMtx-4
Pre-Hoc												Post-Hoc
Brown-Forsythe ANOVA test												Number of families	1
F* (DFn, DFd)	11.48 (5.000, 31.10)											Number of comparisons per family	15
P value	<0.0001											Alpha	0.05
P value summary	****
Significant diff. among means (P < 0.05)?	Yes											Dunnett's T3 multiple comparisons test	Mean Diff.	95.00% CI of diff.	Below threshold?	Summary	Adjusted P Value
												Painful CM 24 hours vs. Painful CM 24 hours +Gsmtx4	-0.2303	-0.4503 to -0.01032	Yes	*	0.0372
Welch's ANOVA test												Painful CM 24 hours vs. Control media 24 hours	-0.4754	-0.8210 to -0.1299	Yes	**	0.0057
W (DFn, DFd)	24.54 (5.000, 21.73)											Painful CM 24 hours vs. Control media 24 hours +Gsmtx4	-0.3613	-0.5974 to -0.1252	Yes	**	0.0021
P value	<0.0001											Painful CM 24 hours vs. Yoda-1 injected 24 hours post	0.08622	-0.01601 to 0.1885	No	ns	0.1253
P value summary	****											Painful CM 24 hours vs. Yoda-1 +Gsmtx 4	-0.354	-0.7273 to 0.01929	No	ns	0.0663
Significant diff. among means (P < 0.05)?	Yes											Painful CM 24 hours +Gsmtx4 vs. Control media 24 hours	-0.2451	-0.6146 to 0.1244	No	ns	0.379
												Painful CM 24 hours +Gsmtx4 vs. Control media 24 hours +Gsmtx4	-0.131	-0.4089 to 0.1470	No	ns	0.8225
Data summary												Painful CM 24 hours +Gsmtx4 vs. Yoda-1 injected 24 hours post	0.3165	0.1037 to 0.5294	Yes	**	0.0035
Number of treatments (columns)	6											Painful CM 24 hours +Gsmtx4 vs. Yoda-1 +Gsmtx 4	-0.1237	-0.5115 to 0.2641	No	ns	0.9776
Number of values (total)	58											Control media 24 hours vs. Control media 24 hours +Gsmtx4	0.1141	-0.2592 to 0.4874	No	ns	0.9892
												Control media 24 hours vs. Yoda-1 injected 24 hours post	0.5616	0.2124 to 0.9109	Yes	**	0.0024
												Control media 24 hours vs. Yoda-1 +Gsmtx 4	0.1214	-0.3226 to 0.5654	No	ns	0.9965
												Control media 24 hours +Gsmtx4 vs. Yoda-1 injected 24 hours post	0.4475	0.2143 to 0.6807	Yes	***	0.0006
												Control media 24 hours +Gsmtx4 vs. Yoda-1 +Gsmtx 4	0.007266		No	ns	>0.9999
												Yoda-1 injected 24 hours post vs. Yoda-1 +Gsmtx 4	-0.4402	-0.8130 to -0.06747	Yes	*	0.0201
